# Ammonium regulates the development of pine roots through hormonal crosstalk and differential expression of transcription factors in the apex

**DOI:** 10.1101/2021.07.15.452498

**Authors:** Francisco Ortigosa, César Lobato-Fernández, Hitomi Shikano, Concepción Ávila, Shu Taira, Francisco M. Cánovas, Rafael A. Cañas

## Abstract

Ammonium is a prominent source of inorganic nitrogen for plant nutrition, but excessive amounts can be toxic for many species. However, most conifers are tolerant to ammonium, a relevant physiological feature of this ancient evolutionary lineage. For a better understanding of the molecular basis of this trait, ammonium-induced changes in the transcriptome of maritime pine (*Pinus pinaster* Ait.) root apex have been determined by laser capture microdissection and RNA sequencing. Ammonium promoted changes in the transcriptional profiles of multiple transcription factors, such as *SHORT-ROOT*, and phytohormone-related transcripts, such as *ACO*, involved in the development of the root meristem. Nano-PALDI-MSI and transcriptomic analyses showed that the distributions of IAA and CKs were altered in the root apex in response to ammonium nutrition. Taken together, the data suggest that this early response is involved in the increased lateral root branching and principal root growth, which characterize the long-term response to ammonium supply in pine. All these results suggest that ammonium induces changes in the root system architecture through the IAA-CK-ET phytohormone crosstalk and transcriptional regulation.
