## Supplementary material for "Ammonium regulates the development of pine roots through hormonal crosstalk and differential expression of transcription factors in the apex": Table S3

### Sheet: Hoja1
Table S6. Protein sequences of Dof transcription factors in maritime pine, Arabidopsis and rice. *Moreno-Risueno et al. 2007. Molecular Genetics and Genomics 277: 379-390.
Gene Name	Species	Other Name	Locus	Peptide	Genbank	Subfamily*	Sequence
AtDof1.1	Arabidopsis thaliana	OBP2	AT1G07640	AT1G07640.2		G	MPTNSNHQHHLQHQLNENGSIISGHGLVLSHQLPPLQANPNPNHHHVATSAGLPSRMGGSMAERARQANIPPLAGPLKCPRCDSSNTKFCYYNNYNLTQPRHFCKGCRRYWTQGGALRNVPVGGGCRRNNKKGKNGNLKSSSSSSKQSSSVNAQSPSSGQLRTNHQFPFSPTLYNLTQLGGIGLNLAATNGNNQAHQIGSSLMMSDLGFLHGRNTSTPMTGNIHENNNNNNNENNLMASVGSLSPFALFDPTTGLYAFQNDGNIGNNVGISGSSTSMVDSRVYQTPPVKMEEQPNLANLSRPVSGLTSPGNQTNQYFWPGSDFSGPSNDLL
AtDof1.1	Arabidopsis thaliana	OBP2	AT1G07640	AT1G07640.1		G	MGGSMAERARQANIPPLAGPLKCPRCDSSNTKFCYYNNYNLTQPRHFCKGCRRYWTQGGALRNVPVGGGCRRNNKKGKNGNLKSSSSSSKQSSSVNAQSPSSGQLRTNHQFPFSPTLYNLTQLGGIGLNLAATNGNNQAHQIGSSLMMSDLGFLHGRNTSTPMTGNIHENNNNNNNENNLMASVGSLSPFALFDPTTGLYAFQNDGNIGNNVGISGSSTSMVDSRVYQTPPVKMEEQPNLANLSRPVSGLTSPGNQTNQYFWPGSDFSGPSNDLL
AtDof1.1	Arabidopsis thaliana	OBP2	AT1G07640	AT1G07640.3		G	MAFPSNWSQPTNSNHQHHLQHQLNENGSIISGHGLVLSHQLPPLQANPNPNHHHVATSAGLPSRMGGSMAERARQANIPPLAGPLKCPRCDSSNTKFCYYNNYNLTQPRHFCKGCRRYWTQGGALRNVPVGGGCRRNNKKGKNGNLKSSSSSSKQSSSVNAQSPSSGQLRTNHQFPFSPTLYNLTQLGGIGLNLAATNGNNQAHQIGSSLMMSDLGFLHGRNTSTPMTGNIHENNNNNNNENNLMASVGSLSPFALFDPTTGLYAFQNDGNIGNNVGISGSSTSMVDSRVYQTPPVKMEEQPNLANLSRPVSGLTSPGNQTNQYFWPGSDFSGPSNDLL
AtDof1.2	Arabidopsis thaliana	–	AT1G21340	AT1G21340.1		F	MLPYIGHNSYQQHQFPLPEMEIPEKWKLSYEQEAITAPACPRCASSNTKFCYYNNYSLSQPRYFCKGCRRYWTKGGSLRNIPVGGGCRKRSRSRQNSHKRFGRNENRPDGLINQDDGFQSSPPGSDIDLAAVFAQYVTDRSPSSTDNTTGSDQDSPITTTTHALESLSWDICQETDVDLGFYGEFNNLTQKTKEDQEVFGQFLQEDREEIFEFQGLLDDKEIQEILECSFSEEPDQLVSQGSFMINGDNWSSTDLTRFGI
AtDof1.3	Arabidopsis thaliana	–	AT1G26790	AT1G26790.1		A	MWLSHLFMSLSKLTCNFSIFSVFMACGSIGMSQVRDTPVKLFGWTITPVSHDPYSSSSHVLPDSSSSSSSSSLSLRPHMMNNQSVTDNTSLKLSSNLNNESKETSENSDDQHSEITTITSEEEKTTELKKPDKILPCPRCNSADTKFCYYNNYNVNQPRHFCRKCQRYWTAGGSMRIVPVGSGRRKNKGWVSSDQYLHITSEDTDNYNSSSTKILSFESSDSLVTERPKHQSNEVKINAEPVSQEPNNFQGLLPPQASPVSPPWPYQYPPNPSFYHMPVYWGCAIPVWSTLDTSTCLGKRTRDETSHETVKESKNAFERTSLLLESQSIKNETSMATNNHVWYPVPMTREKTQEFSFFSNGAETKSSNNRFVPETYLNLQANPAAMARSMNFRESI
AtDof1.4	Arabidopsis thaliana	–	AT1G28310	AT1G28310.1		E	MQSKNMIVASSHQQQQQQQPQQPQPQLKCPRCDSSNTKFCYYNNYSLSQPRHFCKACKRYWTRGGTLRNVPVGGSYRKNKRVKRPSTATTTTASTVSTTNSSSPNNPHQISHFSSMNHHPLFYGLSDHMSSCNNNLPMIPSRFSDSSKTCSSSGLESEFLSSGFSSLSALGLGLPHQMSHDHTINGSFINNSTTNKPFLLSGLFGSSMSSSSTLLQHPHKPMNNGGDMLGQSHLQTLASLQDLHVGGNNEDMKYKEGKLDQISGNINGFMSSSSSLDPSNYNNMWNNASVVNGAWLDPTNNNVGSSLTSLI
AtDof1.4	Arabidopsis thaliana	–	AT1G28310	AT1G28310.2		E	MPIISSPNTNPLASMQSKNMIVASSHQQQQQQQPQQPQPQLKCPRCDSSNTKFCYYNNYSLSQPRHFCKACKRYWTRGGTLRNVPVGGSYRKNKRVKRPSTATTTTASTVSTTNSSSPNNPHQISHFSSMNHHPLFYGLSDHMSSCNNNLPMIPSRFSDSSKTCSSSGLESEFLSSGFSSLSALGLGLPHQMSHDHTINGSFINNSTTNKPFLLSGLFGSSMSSSSTLLQHPHKPMNNGGDMLGQSHLQTLASLQDLHVGGNNEDMKYKEGKLDQISGNINGFMSSSSSLDPSNYNNMWNNASVVNGAWLDPTNNNVGSSLTSLI
AtDof1.5	Arabidopsis thaliana	COG1	AT1G29160	AT1G29160.1		A	MATQDSQGIKLFGKTITFNANITQTIKKEEQQQQQQPELQATTAVRSPSSDLTAEKRPDKIIPCPRCKSMETKFCYFNNYNVNQPRHFCKGCQRYWTAGGALRNVPVGAGRRKSKPPGRVGGFAELLGAATGAVDQVELDALLVEEWRAATASHGGFRHDFPVKRLRCYTDGQSC
AtDof1.6	Arabidopsis thaliana	–	AT1G47655	AT1G47655.1		D	MPSEPNQTRPTRVQPSTAAYPPPNLAEPLPCPRCNSTTTKFCYYNNYNLAQPRYYCKSCRRYWTQGGTLRDVPVGGGTRRSSSKRHRSFSTTATSSSSSSSVITTTTQEPATTEASQTKVTNLISGHGSFASLLGLGSGNGGLDYGFGYGYGLEEMSIGYLGDSSVGEIPVVDGCGGDTWQIGEIEGKSGGDSLIWPGLEISMQTNDVK
AtDof1.7	Arabidopsis thaliana	DOF1	AT1G51700	AT1G51700.1		D	MQDLTSAAAYYHQSMMMTTAKQNQPELPEQEQLKCPRCDSPNTKFCYYNNYNLSQPRHFCKNCRRYWTKGGALRNIPVGGGTRKSNKRSGSSPSSNLKNQTVAEKPDHHGSGSEEKEERVSGQEMNPTRMLYGLPVGDPNGASFSSLLASNMQMGGLVYESGSRWLPGMDLGLGSVRRSDDTWTDLAMNRMEKN
AtDof1.8	Arabidopsis thaliana	–	AT1G64620	AT1G64620.1		F	MDTAKWPQEFVVKPMNEIVTNTCLKQQSNPPSPATPVERKARPEKDQALNCPRCNSLNTKFCYYNNYSLTQPRYFCKDCRRYWTAGGSLRNIPVGGGVRKNKRSSSNSSSSSPSSSSSSKKPLFANNNTPTPPLPHLNPKIGEAAATKVQDLTFSQGFGNAHEVKDLNLAFSQGFGIGHNHHSSIPEFLQVVPSSSMKNNPLVSTSSSLELLGISSSSASSNSRPAFMSYPNVHDSSVYTASGFGLSYPQFQEFMRPALGFSLDGGDPLRQEEGSSGTNNGRPLLPFESLLKLPVSSSSTNSGGNGNLKENNDEHSDHEHEKEEGEADQSVGFWSGMLSAGASAAASGGSWQ
AtDof1.10	Arabidopsis thaliana	CDF5	AT1G69570	AT1G69570.1		A	MSKSRDTEIKLFGRTITSLLDVNCYDPSSLSPVHDVSSDPSKEDSSSSSSSCSPTIGPIRVPVKKSEQESNKFKDPYILSDLNEPPKAVSEISSPRSSKNNCDQQSEITTTTTTSTTSGEKSTALKKPDKLIPCPRCESANTKFCYYNNYNVNQPRYFCRNCQRYWTAGGSMRNVPVGSGRRKNKGWPSSNHYLQVTSEDCDNNNSGTILSFGSSESSVTETGKHQSGDTAKISADSVSQENKSYQGFLPPQVMLPNNSSPWPYQWSPTGPNASFYPVPFYWGCTVPIYPTSETSSCLGKRSRDQTEGRINDTNTTITTTRARLVSESLRMNIEASKSAVWSKLPTKPEKKTQGFSLFNGFDTKGNSNRSSLVSETSHSLQANPAAMSRAMNFRESMQQ
AtDof2.1	Arabidopsis thaliana	–	AT2G28510	AT2G28510.1		F	MDPEQEISNETLETILVSSTKGSNNNNKKMEEEMKKKVSRGELGGEAQNCPRCESPNTKFCYYNNYSLSQPRYFCKSCRRYWTKGGTLRNVPVGGGCRRNKRSSSSAFSKNNNNKSINFHTDPLQNPLITGMPPSSFGYDHSIDLNLAFATLQKHHLSSQATTPSFGFGGDLSIYGNSTNDVGIFGGQNGTYNNSLCYGFMSGNGNNNQNEIKMASTLGMSLEGNERKQENVNNNNNNSENPSKVFWGFPWQMTGDSAGVVPEIDPGRESWNGMVSSWNNGLLNTPLV
AtDof2.2	Arabidopsis thaliana	–	AT2G28810	AT2G28810.1		G	MVFSSVSSFLDPPINWPQSANPNNHPHHHQLQENGSLVSGHHQVLSHHFPQNPNPNHHHVETAAATTVDPSSLNGQAAERARLAKNSQPPEGALKCPRCDSANTKFCYFNNYNLTQPRHFCKACRRYWTRGGALRNVPVGGGCRRNKKGKSGNSKSSSSSQNKQSTSMVNATSPTNTSNVQLQTNSQFPFLPTLQNLTQLGGIGLNLAAINGNNGGNGNTSSSFLNDLGFFHGGNTSGPVMGNNNENNLMTSLGSSSHFALFDRTMGLYNFPNEVNMGLSSIGATRVSQTAQVKMEDNHLGNISRPVSGLTSPGNQSNQYWTGQGLPGSSSNDHHHQHLM
AtDof2.2	Arabidopsis thaliana	–	AT2G28810	AT2G28810.2		G	MSANPNNHPHHHQLQENGSLVSGHHQVLSHHFPQNPNPNHHHVETAAATTVDPSSLNGQAAERARLAKNSQPPEGALKCPRCDSANTKFCYFNNYNLTQPRHFCKACRRYWTRGGALRNVPVGGGCRRNKKGKSGNSKSSSSSQNKQSTSMVNATSPTNTSNVQLQTNSQFPFLPTLQNLTQLGGIGLNLAAINGNNGGNGNTSSSFLNDLGFFHGGNTSGPVMGNNNENNLMTSLGSSSHFALFDRTMGLYNFPNEVNMGLSSIGATRVSQTAQVKMEDNHLGNISRPVSGLTSPGNQSNQYWTGQGLPGSSSNDHHHQHLM
AtDof2.3	Arabidopsis thaliana	CDF4	AT2G34140	AT2G34140.1		A	MATQDSQGIKLFGKTIAFNTRTIKNEEETHPPEQEATIAVRSSSSSDLTAEKRPDKIIACPRCKSMETKFCYFNNYNVNQPRHFCKGCHRYWTAGGALRNVPVGAGRRKSKPPGRVVVGMLGDGNGVRQVELINGLLVEEWQHAAAAAHGSFRHDFPMKRLRCYSDGQSC
AtDof2.4	Arabidopsis thaliana	–	AT2G37590	AT2G37590.1		G	MVFSSIQAYLDSSNWQQAPPSNYNHDGTGASANGGHVLRPQLQPQQQPQQQPHPNGSGGGGGGGGGSIRAGSMVDRARQANVALPEAALKCPRCESTNTKFCYFNNYSLTQPRHFCKTCRRYWTRGGALRNVPVGGGCRRNRRTKSNSNNNNNSTATSNNTSFSSGNASTISTILSSHYGGNQESILSQILSPARLMNPTYNHLGDLTSNTKTDNNMSLLNYGGLSQDLRSIHMGASGGSLMSCVDEWRSASYHQQSSMGGGNLEDSSNPNPSANGFYSFESPRITSASISSALASQFSSVKVEDNPYKWVNVNGNCSSWNDLSAFGSSR
AtDof2.5	Arabidopsis thaliana	DAG2	AT2G46590	AT2G46590.2		F	MDATKWTQGFQEMMNVKPMEQIMIPNNNTHQPNTTSNARPNTILTSNGVSTAGATVSGVSNNNNNTAVVAERKARPQEKLNCPRCNSTNTKFCYYNNYSLTQPRYFCKGCRRYWTEGGSLRNVPVGGSSRKNKRSSSSSSSNILQTIPSSLPDLNPPILFSNQIHNKSKGSSQDLNLLSFPVMQDQHHHHVHMSQFLQMPKMEGNGNITHQQQPSSSSSVYGSSSSPVSALELLRTGVNVSSRSGINSSFMPSGSMMDSNTVLYTSSGFPTMVDYKPSNLSFSTDHQGLGHNSNNRSEALHSDHHQQGRVLFPFGDQMKELSSSITQEVDHDDNQQQKSHGNNNNNNNSSPNNGYWSGMFSTTGGGSSW
AtDof2.5	Arabidopsis thaliana	DAG2	AT2G46590	AT2G46590.1		F	MMNVKPMEQIMIPNNNTHQPNTTSNARPNTILTSNGVSTAGATVSGVSNNNNNTAVVAERKARPQEKLNCPRCNSTNTKFCYYNNYSLTQPRYFCKGCRRYWTEGGSLRNVPVGGSSRKNKRSSSSSSSNILQTIPSSLPDLNPPILFSNQIHNKSKGSSQDLNLLSFPVMQDQHHHHVHMSQFLQMPKMEGNGNITHQQQPSSSSSVYGSSSSPVSALELLRTGVNVSSRSGINSSFMPSGSMMDSNTVLYTSSGFPTMVDYKPSNLSFSTDHQGLGHNSNNRSEALHSDHHQQGRVLFPFGDQMKELSSSITQEVDHDDNQQQKSHGNNNNNNNSSPNNGYWSGMFSTTGGGSSW
AtDof3.1	Arabidopsis thaliana	DOF2	AT3G21270	AT3G21270.1		D	MQDPAAYYQTMMAKQQQQQQPQFAEQEQLKCPRCDSPNTKFCYYNNYNLSQPRHFCKSCRRYWTKGGALRNVPVGGGSRKNATKRSTSSSSSASSPSNSSQNKKTKNPDPDPDPRNSQKPDLDPTRMLYGFPIGDQDVKGMEIGGSFSSLLANNMQLGLGGGGIMLDGSGWDHPGMGLGLRRTEPGNNNNNPWTDLAMNRAEKN
AtDof3.2	Arabidopsis thaliana	DOF6	AT3G45610	AT3G45610.1		F	MDYSSMHQNVMGVSSCSTQDYQNQKKPLSATRPAPPEQSLRCPRCDSTNTKFCYYNNYSLSQPRYFCKSCRRYWTKGGILRNIPIGGAYRKHKRSSSATKSLRTTPEPTMTHDGKSFPTASFGYNNNNISNEQMELGLAYALLNKQPLGVSSHLGFGSSQSPMAMDGVYGTTSHQMENTGYAFGNGGGGMEQMATSDPNRVLWGFPWQMNMGGGSGHGHGHVDQIDSGREIWSSTVNYINTGALL
AtDof3.3	Arabidopsis thaliana	CDF3	AT3G47500	AT3G47500.1		A	MMMETRDPAIKLFGMKIPFPSVFESAVTVEDDEEDDWSGGDDKSPEKVTPELSDKNNNNCNDNSFNNSKPETLDKEEATSTDQIESSDTPEDNQQTTPDGKTLKKPTKILPCPRCKSMETKFCYYNNYNINQPRHFCKACQRYWTAGGTMRNVPVGAGRRKNKSSSSHYRHITISEALEAARLDPGLQANTRVLSFGLEAQQQHVAAPMTPVMKLQEDQKVSNGARNRFHGLADQRLVARVENGDDCSSGSSVTTSNNHSVDESRAQSGSVVEAQMNNNNNNNMNGYACIPGVPWPYTWNPAMPPPGFYPPPGYPMPFYPYWTIPMLPPHQSSSPISQKCSNTNSPTLGKHPRDEGSSKKDNETERKQKAGCVLVPKTLRIDDPNEAAKSSIWTTLGIK…
AtDof3.4	Arabidopsis thaliana	OBP1	AT3G50410	AT3G50410.1		D	MPTSDSGEPRRIAMKPNGVTVPISDQQEQLPCPRCDSSNTKFCYYNNYNFSQPRHFCKACRRYWTHGGTLRDVPVGGGTRKSAKRSRTCSNSSSSSVSGVVSNSNGVPLQTTPVLFPQSSISNGVTHTVTESDGKGSALSLCGSFTSTLLNHNAAATATHGSGSVIGIGGFGIGLGSGFDDVSFGLGRAMWPFSTVGTATTTNVGSNGGHHAVPMPATWQFEGLESNAGGGFVSGEYFAWPDLSITTPGNSLK
AtDof3.5	Arabidopsis thaliana	–	AT3G52440	AT3G52440.1		F	MERAEALTSSFIWRPNANANAEITPSCPRCGSSNTKFCYYNNYSLTQPRYFCKGCRRYWTKGGSLRNVPVGGGCRKSRRPKSSSGNNTKTSLTANSGNPGGGSPSIDLALVYANFLNPKPDESILQENCDLATTDFLVDNPTGTSMDPSWSMDINDGHHDHYINPVEHIVEECGYNGLPPFPGEELLSLDTNGVWSDALLIGHNHVDVGVTPVQAVHEPVVHFADESNDSTNLLFGSWSPFDFTADG
AtDof3.6	Arabidopsis thaliana	OBP3	AT3G55370	AT3G55370.2		G	MVFSSLPVNQFDSQNWQQQGNQHQLECVTTDQNPNNYLRQLSSPPTSQVAGSSQARVNSMVERARIAKVPLPEAALNCPRCDSTNTKFCYFNNYSLTQPRHFCKTCRRYWTRGGSLRNVPVGGGFRRNKRSKSRSKSTVVVSTDNTTSTSSLTSRPSYSNPSKFHSYGQIPEFNSNLPILPPLQSLGDYNSSNTGLDFGGTQISNMISGMSSSGGILDAWRIPPSQQAQQFPFLINTTGLVQSSNALYPLLEGKGGVNQGDSQQKSSDYSNQLMFKPLMDFSSGGVSATQTRNVKAEENDQDRGRDGDGVNNLSRNFLGNININSGRNEEYTSWGGNSSWTGFTSNNSTGHLSF
AtDof3.6	Arabidopsis thaliana	OBP3	AT3G55370	AT3G55370.1		G	MVFSSLPVNQFDSQNWQQQGNQHQLECVTTDQNPNNYLRQLSSPPTSQVAGSSQARVNSMVERARIAKVPLPEAALNCPRCDSTNTKFCYFNNYSLTQPRHFCKTCRRYWTRGGSLRNVPVGGGFRRNKRSKSRSKSTVVVSTDNTTSTSSLTSRPSYSNPSKFHSYGQIPEFNSNLPILPPLQSLGDYNSSNTGLDFGGTQISNMISGMSSSGGILDAWRIPPSQQAQQFPFLINTTGLVQSSNALYPLLEGGVSATQTRNVKAEENDQDRGRDGDGVNNLSRNFLGNININSGRNEEYTSWGGNSSWTGFTSNNSTGHLSF
AtDof3.6	Arabidopsis thaliana	OBP3	AT3G55370	AT3G55370.3		G	MVFSSLPVNQFDSQNWQQMISILVFFSTSRLFKKLFLVDKNLFSCLLQGLMYNVFLTGLIFSLQGNQHQLECVTTDQNPNNYLRQLSSPPTSQVAGSSQARVNSMVERARIAKVPLPEAALNCPRCDSTNTKFCYFNNYSLTQPRHFCKTCRRYWTRGGSLRNVPVGGGFRRNKRSKSRSKSTVVVSTDNTTSTSSLTSRPSYSNPSKFHSYGQIPEFNSNLPILPPLQSLGDYNSSNTGLDFGGTQISNMISGMSSSGGILDAWRIPPSQQAQQFPFLINTTGLVQSSNALYPLLEGGVSATQTRNVKAEENDQDRGRDGDGVNNLSRNFLGNININSGRNEEYTSWGGNSSWTGFTSNNSTGHLSF
AtDof3.7	Arabidopsis thaliana	DAG1, BBFa	AT3G61850	AT3G61850.2		F	MINVKPMEQMISSTNNNTPQQQPTFIATNTRPNATASNGGSGGNTNNTATMETRKARPQEKVNCPRCNSTNTKFCYYNNYSLTQPRYFCKGCRRYWTEGGSLRNVPVGGSSRKNKRSSTPLASPSNPKLPDLNPPILFSSQIPNKSNKDLNLLSFPVMQDHHHHALELLRSNGVSSRGMNTFLPGQMMDSNSVLYSSLGFPTMPDYKQSNNNLSFSIDHHQGIGHNTINSNQRAQDNNDDMNGASRVLFPFSDMKELSSTTQEKSHGNNTYWNGMFSNTGGSSW
AtDof3.7	Arabidopsis thaliana	DAG1, BBFa	AT3G61850	AT3G61850.4		F	MDATKWTQGFQEMINVKPMEQMISSTNNNTPQQQPTFIATNTRPNATASNGGSGGNTNNTATMETRKARPQEKVNCPRCNSTNTKFCYYNNYSLTQPRYFCKGCRRYWTEGGSLRNVPVGGSSRKNKRSSTPLASPSNPKLPDLNPPILFSSQIPNKSNKDLNLLSFPVMQDHHHHGMSHFFHMPKIENNNTSSSIYASSSPVSALELLRSNGVSSRGMNTFLPGQMMDSNSVLYSSLGFPTMPDYKQSNNNLSFSIDHHQGIGHNTINSNQRAQDNNDDMNGASRVLFPFSDMKELSSTTQEKSHGNNTYWNGMFSNTGGSSW
AtDof3.7	Arabidopsis thaliana	DAG1, BBFa	AT3G61850	AT3G61850.3		F	MINVKPMEQMISSTNNNTPQQQPTFIATNTRPNATASNGGSGGNTNNTATMETRKARPQEKVNCPRCNSTNTKFCYYNNYSLTQPRYFCKGCRRYWTEGGSLRNVPVGGSSRKNKRSSTPLASPSNPKLPDLNPPILFSSQIPNKSNKDLNLLSFPVMQDHHHHALELLRSNGVSSRGMNTFLPGQMMDSNSVLYSSLGFPTMPDYKQSNNNLSFSIDHHQGIGHNTINSNQRAQDNNDDMNGASRVLFPFSDMKELSSTTQEKSHGNNTYWNGMFSNTGGSSW
AtDof3.7	Arabidopsis thaliana	DAG1, BBFa	AT3G61850	AT3G61850.1		F	MDATKWTQGFQEMINVKPMEQMISSTNNNTPQQQPTFIATNTRPNATASNGGSGGNTNNTATMETRKARPQEKVNCPRCNSTNTKFCYYNNYSLTQPRYFCKGCRRYWTEGGSLRNVPVGGSSRKNKRSSTPLASPSNPKLPDLNPPILFSSQIPNKSNKDLNLLSFPVMQDHHHHALELLRSNGVSSRGMNTFLPGQMMDSNSVLYSSLGFPTMPDYKQSNNNLSFSIDHHQGIGHNTINSNQRAQDNNDDMNGASRVLFPFSDMKELSSTTQEKSHGNNTYWNGMFSNTGGSSW
AtDof4.1	Arabidopsis thaliana	ITD1	AT4G00940	AT4G00940.1		F	MDHHQYHHHDQYQHQMMTSTNNNSYNTIVTTQPPPTTTTMDSTTATTMIMDDEKKLMTTMSTRPQEPRNCPRCNSSNTKFCYYNNYSLAQPRYLCKSCRRYWTEGGSLRNVPVGGGSRKNKKLPFPNSSTSSSTKNLPDLNPPFVFTSSASSSNPSKTHQNNNDLSLSFSSPMQDKRAQGHYGHFSEQVVTGGQNCLFQAPMGMIQFRQEYDHEHPKKNLGFSLDRNEEEIGNHDNFVVNEEGSKMMYPYGDHEDRQQHHHVRHDDGNKKREGGSSNELWSGIILGGDSGGPTW
AtDof4.2	Arabidopsis thaliana	–	AT4G21030	AT4G21030.1		F	MNNLNVFTNEDNEMNVMPPPRVCPRCYSDQTRFSYFNNNKKSQPRYKCKNCCRCWTHGGVLRNIPVTGICDKSNLPKIDQSSVSQMILAEIQQGNHQPFKKFQENISVSVSSSSDVSIVGNHFDDLSELHGITNSTPIRSFTMDRLDFGEESFQQDLYDVGSNDLIGNPLINQSIGGYVDNHKDEHKLQFEYES
AtDof4.3	Arabidopsis thaliana	–	AT4G21040	AT4G21040.1		F	MDNFNVVANEDNQVNDVKPPPPPPRVCARCDSDNTKFCYYNNYSEFQPRYFCKNCRRYWTHGGALRNVPIGGSSRAKRTRINQPSVAQMVSVGIQPGSHKPFFNVQENNDFVGSFGASSSSFVAAVGNRFSSLSHIHGGMVTNVHPTQTFRPNHRLAFHNGSFEQDYYDVGSDNLLVNQQVGGYVDNHNGYHMNQVDQYNWNQSFNNAMNMNYNNASTSGRMHPSHLEKGGP
AtDof4.4	Arabidopsis thaliana	–	AT4G21050	AT4G21050.1		F	MDNLNVFANEDNQVNGLKRPPPSRVCPRCDSDNTKFCFYNNYSESQPRYFCKNCRRYWTHGGALRNIPVGGSCRKPKRLKVDQSSISEMVSVENQPINHQSFRQTQENNEFVRSFDASSSATVTAVPNHFGYLSELHGVTNLLPIQSFRTMDCLDFGDESFQQGYYDVGSNDLIDNPLINQSIGGYVDNLTSYCINQVEPKLQPRYEHES
AtDof4.5	Arabidopsis thaliana	–	AT4G21080	AT4G21080.1		F	MDNLNVFANEDNQVNDVKPPPPPPRVCARCDSDNTKFCYYNNYCEFQPRYFCKNCRRYWTHGGALRNIPIGGSSRAKRARVNQPSVARMVSVETQRGNNQPFSNVQENVHLVGSFGASSSSSVGAVGNLFGSLYDIHGGMVTNLHPTRTVRPNHRLAFHDGSFEQDYYDVGSDNLLVNQQVGGYGYHMNPVDQFKWNQSFNNTMNMNYNNDSTSGSSRGSDMNVNHDNKKIRYRNSVIMHPCHLEKDGP
AtDof4.6	Arabidopsis thaliana	–	AT4G24060	AT4G24060.1		F	MDTAQWPQEIVVKPLEEIVTNTCPKPQPQPLQPQQPPSVGGERKARPEKDQAVNCPRCNSTNTKFCYYNNYSLTQPRYFCKGCRRYWTEGGSLRNIPVGGGSRKNKRSHSSSSDISNNHSDSTQPATKKHLSDHHHHLMSMSQQGLTGQNPKFLETTQQDLNLGFSPHGMIRTNFTDLIHNIGNNTNKSNNNNNPLIVSSCSAMATSSLDLIRNNSNNGNSSNSSFMGFPVHNQDPASGGFSMQDHYKPCNTNTTLLGFSLDHHHNNGFHGGFQGGEEGGEGGDDVNGRHLFPFEDLKLPVSSSSATINVDINEHQKRGSGSDAAATSGGYWTGMLSGGSWC
AtDof4.7	Arabidopsis thaliana	–	AT4G38000	AT4G38000.1		D	MMTSSHQSNTTGFKPRRIKTTAKPPRQINNKEPSPATQPVLKCPRCDSVNTKFCYYNNYSLSQPRHYCKNCRRYWTRGGALRNVPIGGSTRNKNKPCSLQVISSPPLFSNGTSSASRELVRNHPSTAMMMMSSGGFSGYMFPLDPNFNLASSSIESLSSFNQDLHQKLQQQRLVTSMFLQDSLPVNEKTVMFQNVELIPPSTVTTDWVFDRFATGGGATSGNHEDNDDGEGNLGNWFHNANNNALL
AtDof5.1	Arabidopsis thaliana	–	AT5G02460	AT5G02460.1		G	MVFSSFPTYPDHSSNWQQQHQPITTTVGFTGNNINQQFLPHHPLPPQQQQTPPQLHHNNGNGGVAVPGGPGGLIRPGSMAERARLANIPLPETALKCPRCDSTNTKFCYFNNYSLTQPRHFCKACRRYWTRGGALRSVPVGGGCRRNKRTKNSSGGGGGSTSSGNSKSQDSATSNDQYHHRAMANNQMGPPSSSSSLSSLLSSYNAGLIPGHDHNSNNNNILGLGSSLPPLKLMPPLDFTDNFTLQYGAVSAPSYHIGGGSSGGAAALLNGFDQWRFPATNQLPLGGLDPFDQQHQMEQQNPGYGLVTGSGQYRPKNIFHNLISSSSSASSAMVTATASQLASVKMEDSNNQLNLSRQLFGDEQQLWNIHGAAAASTAAATSSWSEVSNNFSSSSTSNI
AtDof5.2	Arabidopsis thaliana	CDF2	AT5G39660	AT5G39660.1		A	MADPAIKLFGKTIPLPELGVVDSSSSYTGFLTETQIPVRLSDSCTGDDDDEEMGDSGLGREEGDDVGDGGGESETDKKEEKDSECQEESLRNESNDVTTTTSGITEKTETTKAAKTNEESGGTACSQEGKLKKPDKILPCPRCNSMETKFCYYNNYNVNQPRHFCKKCQRYWTAGGTMRNVPVGAGRRKNKSPASHYNRHVSITSAEAMQKVARTDLQHPNGANLLTFGSDSVLCESMASGLNLVEKSLLKTQTVLQEPNEGLKITVPLNQTNEEAGTVSPLPKVPCFPGPPPTWPYAWNGVSWTILPFYPPPAYWSCPGVSPGAWNSFTWMPQPNSPSGSNPNSPTLGKHSRDENAAEPGTAFDETESLGREKSKPERCLWVPKTLRIDDPEEAAKSS…
AtDof5.2	Arabidopsis thaliana	CDF2	AT5G39660	AT5G39660.2		A	MADPAIKLFGKTIPLPELGVVDSSSSYTGFLTETQIPVRLSDSCTGDDDDEEMGDSGLGREEGDDVGDGGGESETDKKEEKDSECQEESLRNESNDVTTTTSGITEKTETTKAAKTNEESGGTACSQEGKLKKPDKILPCPRCNSMETKFCYYNNYNVNQPRHFCKKCQRYWTAGGTMRNVPVGAGRRKNKSPASHYNRHVSITSAEAMQKVARTDLQHPNGANLLTFGSDSVLCESMASGLNLVEKSLLKTQTVLQEPNEGLKITVPLNQTNEEAGTVSPLPKVPCFPGPPPTWPYAWNGVSWTILPFYPPPAYWSCPGVSPGAWNSFTWMPQPNSPSGSNPNSPTLGKHSRDENAAEPGTAFDETESLGREKSKPERCLWVPKTLRIDDPEEAAKSS…
AtDof5.3	Arabidopsis thaliana	TMO6	AT5G60200	AT5G60200.1		F	MDHLLQHQDVFGNYNKAREAMGLSYSSNPTPLDNDQKKPSPATAVTRPQPPELALRCPRCDSTNTKFCYYNNYSLTQPRYFCKSCRRYWTKGGTLRNIPVGGGCRKNKRSTSSAARSLRTTPEPASHDGKVFSAAGFNGYSNNEHIDLSLAFALLNKQHPGSSSQLGFHSELGSSHQSDMEGMFGTSQQKENATYAFGNGSSGLGDPSRVLWGFPWQMNGESFGMMNIGGGGGHVDQIDSGREMWTNMNYINSGALM
AtDof5.4	Arabidopsis thaliana	OBP4	AT5G60850	AT5G60850.1		B	MQDIHDFSMNGVGGGGGGGGRFFGGGIGGGGGGDRRMRAHQNNILNHHQSLKCPRCNSLNTKFCYYNNYNLSQPRHFCKNCRRYWTKGGVLRNVPVGGGCRKAKRSKTKQVPSSSSADKPTTTQDDHHVEEKSSTGSHSSSESSSLTASNSTTVAAVSVTAAAEVASSVIPGFDMPNMKIYGNGIEWSTLLGQGSSAGGVFSEIGGFPAVSAIETTPFGFGGKFVNQDDHLKLEGETVQQQQFGDRTAQVEFQGRSSDPNMGFEPLDWGSGGGDQTLFDLTSTVDHAYWSQSQWTSSDQDQSGLYLP
AtDof5.5	Arabidopsis thaliana	CDF1	AT5G62430	AT5G62430.1		A	MLETKDPAIKLFGMKIPFPTVLEVADEEEEKNQNKTLTDQSEKDKTLKKPTKILPCPRCNSMETKFCYYNNYNVNQPRHFCKACQRYWTSGGTMRSVPIGAGRRKNKNNSPTSHYHHVTISETNGPVLSFSLGDDQKVSSNRFGNQKLVARIENNDERSNNNTSNGLNCFPGVSWPYTWNPAFYPVYPYWSMPVLSSPVSSSPTSTLGKHSRDEDETVKQKQRNGSVLVPKTLRIDDPNEAAKSSIWTTLGIKNEVMFNGFGSKKEVKLSNKEETETSLVLCANPAALSRSINFHEQM
AtDof5.6	Arabidopsis thaliana	HCA2	AT5G62940	AT5G62940.1		F	MGLTSLQVCMDSDWLQESESSGGSMLDSSTNSPSAADILAACSTRPQASAVAVAAAALMDGGRRLRPPHDHPQKCPRCESTHTKFCYYNNYSLSQPRYFCKTCRRYWTKGGTLRNIPVGGGCRKNKKPSSSNSSSSTSSGKKPSNIVTANTSDLMALAHSHQNYQHSPLGFSHFGGMMGSYSTPEHGNVGFLESKYGGLLSQSPRPIDFLDSKFDLMGVNNDNLVMVNHGSNGDHHHHHNHHMGLNHGVGLNNNNNNGGFNGISTGGNGNGGGLMDISTCQRLMLSNYDHHHYNHQEDHQRVATIMDVKPNPKLLSLDWQQDQCYSNGGGSGGAGKSDGGGYGNGGYINGLGSSWNGLMNGYGTSTKTNSLV
AtDof5.7	Arabidopsis thaliana	–	AT5G65590	AT5G65590.1		D	MSSHTNLPSPKPVPKPDHRISGTSQTKKPPSSSVAQDQQNLKCPRCNSPNTKFCYYNNYSLSQPRHFCKSCRRYWTRGGALRNVPIGGGCRKTKKSIKPNSSMNTLPSSSSSQRFFSSIMEDSSKFFPPPTTMDFQLAGLSLNKMNDLQLLNNQEVLDLRPMMSSGRENTPVDVGSGLSLMGFGDFNNNHSPTGFTTAGASDGNLASSIETLSCLNQDLHWRLQQQRMAMLFGNSKEETVVVERPQPILYRNLEIVNSSSPSSPTKKGDNQTEWYFGNNSDNEGVISNNANTGGGGSEWNNGIQAWTDLNHYNALP
AtDof5.8	Arabidopsis thaliana	SCAP1	AT5G66940	AT5G66940.1		D	MPSEFSESRRVPKIPHGQGGSVAIPTDQQEQLSCPRCESTNTKFCYYNNYNFSQPRHFCKSCRRYWTHGGTLRDIPVGGVSRKSSKRSRTYSSAATTSVVGSRNFPLQATPVLFPQSSSNGGITTAKGSASSFYGGFSSLINYNAAVSRNGPGGGFNGPDAFGLGLGHGSYYEDVRYGQGITVWPFSSGATDAATTTSHIAQIPATWQFEGQESKVGFVSGDYVA
OsDof1.1	Oryza sativa	OsDof-3	LOC_Os01g09720	LOC_Os01g09720.1		D	MEVAEGRTVAAAAAGGGGLGGGARTEAEGLACPRCESTNTKFCYYNNYNLAQPRHFCKACRRYWTRGGALRNVPVGGGTRNKVAPAPCTGRRKRAAHAAHAAAPPPTTTASSAPLPLMPPAVAYELPFLPPPPPLPLAAVDPDRRLLDLGGSFTSLLAPAQLHNGHFTTGFLLGTMSSAPPPPPPPATSTPSPAPAAHPPVSDSIWAMGWPHLSI
OsDof1.2	Oryza sativa	OsDof-2	LOC_Os01g15900	LOC_Os01g15900.1		A	MCDKDPGIKLFGRVIPLAPEAEAAAAADGSDQPEAAAAAAAEVEPAAQDEDHHKETEERKYDEMKVDVPQEEEDNEMKVDAPQEKKDNEVTADVPEEKGNDEMRVDASESIESIEPVSRSTLDNKKEDQGQMNNVEEKAASDSKDENEKTANDESGQDKVLKKPDKILPCPRCNSMDTKFCYYNNYNVNQPRHFCKNCQRYWTAGGTMRNVPVGAGRRKSKSSSLHYRHLLMAPDCMMGSRVEISKSMNPEAFASAHSTPIQPIGRNETVLKFGPEVPLCESMASVLNIQEQNGTNAAAVPTGENQEDNSCISSITSHNVLPENAAQVDKNSTPVYCNGVGPVPQYYLGAPYMYPWNIGWNNVPMMVPGTSMPESASQSESCSTSSAPWMNMNSPMMPV…
OsDof1.3	Oryza sativa	OsDof-4, RDD1	LOC_Os01g17000	LOC_Os01g17000.1		A	MAALRQGDDPAIKLFGRTIPLLLDPPAAAAAAADEVMPNLGNGVKTNNDLPLVSDKLLIVKGIPFCPNNSKKNDLQGISRPDGRIEIDSMTEDVKTEPDGSVPEKILKKPDKILPCPRCNSMETKFCYFNNYNVHQPRHFCRNCQRYWTAGGAMRNVPVGAGRRRNKHVSKYCQAMMTCNNTVAPGDVSDVVHHQVITHGSSLLPATLKENETPTEFISEVPPCKSSASILDIGEPNDTDLVPLASGDNKEEKSCASSVVVSSCSENLMPDNAIMKEPNNRSGCCNGVALPFPTGPALVLPWSLGWNSVALMPATQCSMQPVLGLKDGIPCPPSWPPQLMVPAPGICTPVVPIPLVPPLWSCFPGWPNGMWNAQCPGGNTTVLPSTAPNKISCSGSSSL…
OsDof1.4	Oryza sativa	OsDof-5	LOC_Os01g48290	LOC_Os01g48290.1		D	MANLPSTAAAAAADASGFKLFGKVIQPDGQRGVEESAAAQAPPHPHPPAPPVMEAAAAAAGTSQTLQAAGGGGGGGGGGGGEPLPCPRCGSRETKFCYFNNYNVRQPRHLCRSCRRYWTAGGALRRVASASPGRRRPRPSAARSAAAAAASASAASPPAAVPAASEGAESVDSRS
OsDof1.5	Oryza sativa	OsDof-6	LOC_Os01g55340	LOC_Os01g55340.1		A	MLSHVEMAPAAGGFKLFGKVIMQCGVSEGTQDKAQGFVVAREKVEPEEEEEEEQRVPAAATSGQRASIKREAADRDEEQRQGGGDAAGQPTQRRLQDSAEARAAAAAPLPCPRCRSRDTKFCYFNNYNVNQPRHFCKACHRYWTAGGALRNVPVGAGRRKNRPLGPLAVAHHNHHHRAAAGFVLGFPNPSSPTSPSPVYTDRWPVTPDRPF
OsDof1.6	Oryza sativa	OsDof-1	LOC_Os01g64590	LOC_Os01g64590.1		F	MLPYAPRPPSLLVDRRYKQGAEAAPNCPRCDSPNTKFCYYNNYSLSQPRYFCKGCRRYWTKGGSLRNVPVGGGCRKNRRGKSSSSARSAADAVSSGRDAAFGHRFPGPVRPDMVLEGMVGNPANPGQAMPDVAAAADGSTIDLAMLYAKFLNHPPTDAGLGAVTPESGGHVDEAFDTFSASSDLSPGILAAASAQFDPNQDGFGEWSSPASGNDPTSTATTATTSMLCTDASVQAALGELNFAMDQSCFDSLGLPTDVAGAGSLSSWCSIVPSLSTWEEPKYDSLDSFPDDAMSLHECMIGAPDHDWSVDCQGLEALYMP
OsDof2.1	Oryza sativa	OsDof-10, RPBF, DOF3	LOC_Os02g15350	LOC_Os02g15350.1		F	MASGGALSPVEEKPTVVKTTKAEQHEEEAAVAVKSAAEMMKKSSPCCPRCNSIKTKFCYYNNYSMAQPRYFCRECRRYWTQGGSLRNVPVGGGCRKSKRSSASSASASAASPPAPAVGAAPPVVPALSSAISKLLQSEPMAAPCADFPNVLPTFVSTGFELPAAAGDRLSLGSFGAFGNLSAAVAAPGGGGGSSTTTSFMDMLRGVGGLFDGVGNSHQMGGNGGGGGSYYAPLITGAGNGMLMPPPPLPPFSGSLMQHGMQGLFANHAMGGGGGGVMNAGEDGSVMAGLGGGQWPPALGGADEQQGGGDGGEAVMTKDTGGGASSSASRPDYFYGWNSAAGGVVAGGGIGGNAAAATGATPWQGLIDSSSAMM
OsDof2.2	Oryza sativa	OsDof-9	LOC_Os02g45200	LOC_Os02g45200.3		F	MEEMLMGANPNPNGSSNQPPPPPSSAASAQRPIAPPAAGAAAGAGAAGAGAGTERRARPQKEKALNCPRCNSTNTKFCYYNNYSLQQPRYFCKTCRRYWTEGGSLRNVPVGGGSRKNKRSSSSVVPSAAASASTSAAVSGSVPVGLAAKNPKLMHEGAQDLNLAFPHHHGRALQPPEFTAFPSLESSSVCNPGGNLAAANGAGGRGSVGAFSAMELLRSTGCYVPLPQMAPLGMPAEYAAAGFHLGEFRMPPPPQQQQQQQAQTVLGFSLDTHGAGAGGGSGVFGACSAGLQESAAGRLLFPFEDLKPVVSAAAGDANSGGDHQYDHGKNQGGGGGVIGGHEAPGFWNSSMIGNGSSNGGGGGGSW
OsDof2.2	Oryza sativa	OsDof-9	LOC_Os02g45200	LOC_Os02g45200.1		F	MDAAHWHQGLGLVKPMEEMLMGANPNPNGSSNQPPPPPSSAASAQRPIAPPAAGAAAGAGAAGAGAGTERRARPQKEKALNCPRCNSTNTKFCYYNNYSLQQPRYFCKTCRRYWTEGGSLRNVPVGGGSRKNKRSSSSVVPSAAASASTSAAVSGSVPVGLAAKNPKLMHEGAQDLNLAFPHHHGRALQPPEFTAFPSLESSSVCNPGGNLAAANGAGGRGSVGAFSAMELLRSTGCYVPLPQMAPLGMPAEYAAAGFHLGEFRMPPPPQQQQQQQAQTVLGFSLDTHGAGAGGGSGVFGACSAGLQESAAGRLLFPFEDLKPVVSAAAGDANSGGDHQYDHGKNQGGGGGVIGGHEAPGFWNSSMIGNGSSNGGGGGGSW
OsDof2.2	Oryza sativa	OsDof-9	LOC_Os02g45200	LOC_Os02g45200.2		F	MWGLGLVKPMEEMLMGANPNPNGSSNQPPPPPSSAASAQRPIAPPAAGAAAGAGAAGAGAGTERRARPQKEKALNCPRCNSTNTKFCYYNNYSLQQPRYFCKTCRRYWTEGGSLRNVPVGGGSRKNKRSSSSVVPSAAASASTSAAVSGSVPVGLAAKNPKLMHEGAQDLNLAFPHHHGRALQPPEFTAFPSLESSSVCNPGGNLAAANGAGGRGSVGAFSAMELLRSTGCYVPLPQMAPLGMPAEYAAAGFHLGEFRMPPPPQQQQQQQAQTVLGFSLDTHGAGAGGGSGVFGACSAGLQESAAGRLLFPFEDLKPVVSAAAGDANSGGDHQYDHGKNQGGGGGVIGGHEAPGFWNSSMIGNGSSNGGGGGGSW
OsDof2.2	Oryza sativa	OsDof-9	LOC_Os02g45200	LOC_Os02g45200.4		F	MEEMLMGANPNPNGSSNQPPPPPSSAASAQRPIAPPAAGAAAGAGAAGAGAGTERRARPQKEKALNCPRCNSTNTKFCYYNNYSLQQPRYFCKTCRRYWTEGGSLRNVPVGGGSRKNKRSSSSVVPSAAASASTSAAVSGSVPVGLAAKNPKLMHEGAQDLNLAFPHHHGRALQPPEFTAFPSLESSSVCNPGGNLAAANGAGGRGSVGAFSAMELLRSTGCYVPLPQMAPLGMPAEYAAAGFHLGEFRMPPPPQQQQQQQAQTVLGFSLDTHGAGAGGGSGVFGACSAGLQESAAGRLLFPFEDLKPVVSAAAGDANSGGDHQYDHGKNQGGGGGVIGGHEAPGFWNSSMIGNGSSNGGGGGGSW
OsDof2.3	Oryza sativa	OsDof-7	LOC_Os02g47810	LOC_Os02g47810.1		F	MMAGAPPMHICMDSDWLKGIVPEEHGMGSSSPSAELIACPRAPMQAAAAAADRRLRPQHDQPLKCPRCESTHTKFCYYNNYSLSQPRYFCKTCRRYWTKGGSLRNVPVGGGCRKNKRAPPKKAAAHAQPAVAVAAALQGRHMETGLHLSFSGMQHHLAPPPPAAATAADPLCSLGLFDWKQYDPVFAGSGGGGSPVAALESAGGSEAQFMGAGMMGIGGGGVAEYHALSALRFAAGLGDHLALPFGAVRAEHDAVEVKPVAAERLLSLEWCGEASRTAAPESSISSLGGLGLWSGMIGGGHHHHGSSAAI
OsDof2.4	Oryza sativa	OsDof-8	LOC_Os02g49440	LOC_Os02g49440.1		B	MQEFQSIPGLAGRLFGGAAAADIRRAQAQQGPASRCGGIPSPEAVKCPRCESTNTKFCYYNNYNLSQPRHFCKSCRRYWTKGGVLRNVPVGGGCRKTKRSGSSSAASSAPSTPTAATDNAKNQRRASASSPRSSSGGSGNTSPTAAAATTPTTPATPSSNTIAVINHATTTTTTTNPFPTDVPPPAPIFADQAAALASLFAPPPPPPLPVFSFAAQAKTEDGIASVLLAGQTTAPTAATVADMTPFTSLDAGIFELGDVPPAAYWNAGSCWTDVPDPNVYLP
OsDof3.1	Oryza sativa	OsDof-12	LOC_Os03g07360	LOC_Os03g07360.1		A	MGECKVGGGGGGGDCLIKLFGKTIPVPEPGACAAGDVDKDLQHSGSSTTEPKTQENTVQDSTSPPPQPEVVDTEDSSADKNSSENQQQQGDTANQKEKLKKPDKILPCPRCSSMDTKFCYYNNYNINQPRHFCKNCQRYWTAGGAMRNVPVGAGRRKSKSVSAASHFLQRVRAALPGDPPLYAPVKTNGTVLSFGSDLSTLDLTEQMKHLKDKFIPTTGIKNTDEMPVGLCAEGLSKTEESNQTNLKEKVSADRSPNVAQHPCMNGGAMWPFGVAPPPAYYTSSIAIPFYPAAAAAVAAYWGCMVPGAWNAPWPPQSQSQSVSSSSAASPVSTMTNCFRLGKHPRDGDEELDSKGNGKVWVPKTVRIDDVDEVARSSIWSLIGIKGDKVGADHGRGCKL…
OsDof3.2	Oryza sativa	OsDof-14	LOC_Os03g16850	LOC_Os03g16850.1		G	MVFPSVPAYLDPPNWNNQQGQPPRPANVGGGDAQHLPVGPTAAAAAPGEIGGLPTSSSSASAAAAAAQQARPNSMAERARLARAPQPEPALKCPRCDSTNTKFCYYNNYSLSQPRHFCKTCRRYWTRGGSLRNVPVGGGCRRNKRSGKSSSAAAAGASSSSSKPSSSAARQLPGGGASPMPSAAASTQPGGAAAGAIIPPSGLSSMSHHLPFLGAMHPPGPNLGLTFSAGFQPLGGMHHHVDTADQFPVASGGGATIGASLEQWRVQQQQQQQPQQHQFPFLGGALELPPPPPMYQLGLEATRAAGTGATAAAAFTLGQTSATATTSRQEGSMKLEDSKGLEMSLQRQYMAALRQGDGVWGNNNGGNGGSDGGGNGGGGSWTMNFPGFHSSSGGGGDDG…
OsDof3.3	Oryza sativa	OsDof-11	LOC_Os03g38870	LOC_Os03g38870.1		C	MAPAAGDDAVVPRKGAGGGGTTTPPPPPPAQQQQQQPLPPPPPQEQGLRCPRCDSPNTKFCYYNNYSLSQPRHFCKTCRRYWTKGGALRNVPVGGGCRKNKRSRSAAAASRLSLNLPTVEGIGGAAADPAAAAAARLGFLGGGTTMMMSSSTSPLGGAAAAVADFQQGGAVGMLPLPRLQSPAGGGVGHHQYVPFGEWPSGDIAGGNAVNGGGGHGAVSSTIASSIESLSFINQDLHWKLQQQRLATMFLGPPGSASAAAAAAQANDGGGNGAQATASGHAAGGGGGAFMHMAGSVPSMEAAMPSATSWFMDSCSYGLPSPPPPATAAVAATTSSNLNSGGRSSGGDDNATSNCGSAIPAWGDISTFAMLP
OsDof3.4	Oryza sativa	OsDof-13	LOC_Os03g42200	LOC_Os03g42200.1		D	MPGQVMEAALQQLPASMASGSLLLPPACLQHPLPAAAAASGGVGGSSREQCPRCASHDTKFCYYNNYNTSQPRHFCRACRRYWTLGGSLRNVPIGGSTRKRPRPPVRRPPVHFTAAAAAAAAAAPPHHHHHHHGGPLTPPPATSSSSQQAGLLGSLFALGAAPLLEGRVGVGFDLGLGLPGPGHHHAVAGGGGPAAAVATSSSSSAAAPLLWPTGLLDSSSNNAETWRMAAGGMWPEFTAAAAQNIRLVIDIGDTTIQVPLNGPTVVQNIGRQAAAAVAGDSSAGGVSEKTGGAGGGGGEEWMQEQDGLLCMRGRRCGRRGGCLPRPRDWFAALLAADPAAAAVTRDQAGKAMLYLIVNTCTFATSLAVLPDAVRRRRRLRVEEGHRVADHQHDDGRRA…
OsDof3.5	Oryza sativa	OsDof-15	LOC_Os03g55610	LOC_Os03g55610.1		C	MIQELLGGTTMDQLKGASALNHASLPVVLQPIVSNPSPTSSSSTSSRSSAQATQQRSSSATSSPHGQGQGGGAAEQAPLRCPRCNSSNTKFCYYNNYNLTQPRHFCKTCRRYWTKGGALRNVPIGGGCRKPRPMPAPVAKPPMSCKAAPPLGLGGGPVSWASGQQAATAHLMALLNSARGVQGHGGSNVHRLLGLDTMGHLQILPGAPNGAGAGTAASLWPQSAPRPVTPPPPHMDSQLGMGTLGHHDVLSSLGLKLPSSASSSPAASYYSDQLHAVVSNAGRPQAPYDVATASLPCTTAVTSLPSALSSVSAAAPTSNTVGMDLPPVSLAAPEMQYWNGPAAMSVPWPDLPTPNGAFP
OsDof3.6	Oryza sativa	OsDof-16	LOC_Os03g60630	LOC_Os03g60630.1		G	MPPHHGGLMAPRPDMVAAAVAASGGGGGGGGPTGGTAVRPGSMTERARLAKIPQPEPGLKCPRCESTNTKFCYFNNYSLSQPRHFCKTCRRYWTRGGALRNVPVGGGCRRNKRTKSSKSSSSTSAAGSASATGGTSSSTSSTATGGSSSAAAAAAMMPPQAQLPFLASLHHPLGGGDHYSSGASRLGFPGLSSLDPVDYQLGGGAAAAAAIGLEQWRLPQIQQFPFLSRNDAMPPPMSGIYPFDAEAAADAAGFAGQLLAGTKVPGSSGLITQLASVKMEDSNAQSAAMNSSPREFLGLPGNLQFWGGGNGAGPGGNGDGATGGSGAGVAPGGGGSGGGWADLSGFNSSSSGNIL
OsDof4.1	Oryza sativa	OsDof-18	LOC_Os04g47990	LOC_Os04g47990.1		F	MDAAHWHQGLGLVKPMEEMLMAANAAAGANPNPAATAPSSVTGGALRGGGGGGAPPVAGGAGAGSTERRARPQKEKALNCPRCNSTNTKFCYYNNYSLQQPRYFCKTCRRYWTEGGSLRNVPVGGGSRKNKRSSSSAASASPASASTANSVVTSASMSMSMASTGGGASKNPKLVHEGAQDLNLAFPHHGGLQAPGEFPAFPSLESSSVCNPGGPMGTNGRGGGALSAMELLRSTGCYMPLQVPMQMPAEYATPGFALGEFRAPPPPPQSSQSLLGFSLDAHGSVGGPSAAGFGSSAGLQGVPESTGRLLFPFEDLKPTVSSGTGGGGASGGGAGVDGGHQFDHGKEQQAGGGGGGPGGHDTPGFWNGMIGGGSGTSW
OsDof4.1	Oryza sativa	OsDof-18	LOC_Os04g47990	LOC_Os04g47990.2		F	MEEMLMAANAAAGANPNPAATAPSSVTGGALRGGGGGGAPPVAGGAGAGSTERRARPQKEKALNCPRCNSTNTKFCYYNNYSLQQPRYFCKTCRRYWTEGGSLRNVPVGGGSRKNKRSSSSAASASPASASTANSVVTSASMSMSMASTGGGASKNPKLVHEGAQDLNLAFPHHGGLQAPGEFPAFPSLESSSVCNPGGPMGTNGRGGGALSAMELLRSTGCYMPLQVPMQMPAEYATPGFALGEFRAPPPPPQSSQSLLGFSLDAHGSVGGPSAAGFGSSAGLQGVPESTGRLLFPFEDLKPTVSSGTGGGGASGGGAGVDGGHQFDHGKEQQAGGGGGGPGGHDTPGFWNGMIGGGSGTSW
OsDof4.2	Oryza sativa	OsDof-17	LOC_Os04g58190	LOC_Os04g58190.1		D	MAPAVASSPSLVLSAAAATASNKRPADSDASPPHQGDRTGQQEKKQQQLECPRCRSTNTKFCYYNNYSTSQPRHFCRACRRYWTHGGTLRDVPVGGASRRGGGGKRRRVSADADPSSASPPPPTTSTTDAYADLPAGFPFLSDGAFLPQFGLAGVAPAAFSWASAVPDLYNCGIAPWDDGTAVTGAAWDNFADIAGLDLSWPPPGN
OsDof4.2	Oryza sativa	OsDof-17	LOC_Os04g58190	LOC_Os04g58190.2		D	MAPAVASSPSLVLSAAAATASNKRPADSDASPPHQGDRTGQQEKKQQQLECPRCRSTNTKFCYYNNYSTSQPRHFCRACRRYWTHGGTLRDVPVGGASRRGGGGKRRRVSADADPSSASPPPPTTSTTDAYADLPAGFPFLSDGAFLPQFGLAGVAPAAFSWASAVPDLYNCGIAPWDDGTAVTGAAWDNFADIAGLDLSWPPPGN
OsDof4.2	Oryza sativa	OsDof-17	LOC_Os04g58190	LOC_Os04g58190.3		D	MAPAVASSPSLVLSAAAATASNKRPADSDASPPHQGDRTGQQEKKQQQLECPRCRSTNTKFCYYNNYSTSQPRHFCRACRRYWTHGGTLRDVPVGGASRRGGGGKRRRVSADADPSSASPPPPTTSTTDAYADLPAGFPFLSDGAFLPQFGLAGVAPAAFSWASAVPDLYNCGIAPWDDGTAVTGAAWDNFADIAGLDLSWPPPGN
OsDof5.1	Oryza sativa	OsDof-19	LOC_Os05g02150	LOC_Os05g02150.1		G	MIFPPAFLDSSSWNDNNNNNHNQQQQQQHAHGHHQHHQVAAGCGGGGGGGDGNSHELLQQQSMIPGTLADGGGGGGAVGPAKPMSMSERARLARIPLPEPGLKCPRCDSTNTKFCYFNNYSLSQPRHFCRACRRYWTRGGALRNVPVGGGYRRHAKRAKPKPASAAGSASAATTTAGSTPAGSTTTTTTSSTCATPNAPALPAMLGGNLSILPPLLRLADFDAMSLGSTFSGMAAAAGKPPPVDAAGCYSVGAATGLEQWRLQQMQSFPFFHAMDHQAAMAAPPPAMAMPGMFQLGLDGDGHGSGGGEDGGELHHAMPSSKREGYPRGMYGDHHLAGGYTSYSSATTGNHLL
OsDof5.2	Oryza sativa	OsDof-29	LOC_Os05g36900	LOC_Os05g36900.1		F	MLSSHCESMLAYAAAAGRRAVVVDHHQRRYRPNVEVAPNCPRCESPNTKFCYYNNYSLSQPRYFCKGCRRYWTKGGSLRNVPVGGGCRKNRRGKAVRAMVGETMTARGGGGGGAAAFSHRFHGPVRPDMILEGMAGSTAASAGLGEQPGVAAPDEKPAAADGSTIDLALLYAKFLNHHQPTMAEQGGGAAVPESVDTSSGSSSDRTTSPAAAQPAAAAAYGPGQDGLVGEPISTEEHGAAAMARCAQALGELNFSVDQISCYTSLGLPTTDGGDLILPSTLDQHAKYEPFDSLPEDALSLHDIISGDDDVWCNALGCQGLEAALCRP
OsDof6.1	Oryza sativa	OsDof-20	LOC_Os06g17410	LOC_Os06g17410.1		C	MQEFHPVPGLAGRLFGGAAAAAAVAAVEEVRCPRCDSSNTKFCYYNNYNLSQPRHFCKACRRYWTKGGLLRNVPVGGGCRKPKRPAPPPSSSFTGGGGGGGGCGHRDSKSARSAGGGGDGSGSTASATATPAAAPASSNTLSAAVSQPSSVDALSPPPAPMFADQATAFASLFAPPPPPPSQALPAFASFTAQPKAEEDVADAPALAATEQHRSSSAASFAAHSISPPFAAARSSDGPAAAAAAAAADWAPPTAVLDAGMFDLAGAIGGDTSYWNAASWTDHDGTIYLP
OsDof7.1	Oryza sativa	OsDof-21	LOC_Os07g13260	LOC_Os07g13260.1		G	MTSASLLLAPRSPDMAAAGILPVSGGGGASSARPVSMAERARMAKIPQPEPGLKCPRCDSTNTKFCYFNNYSLTQPRHFCKACRRYWTRGGALRNVPVGGGFRRNKRGTKPSNSKKPAAAVAGGVMAPPHAQLQLPFGFDGGGGGGHGSIIGGGGGGGASRLGFPELSSLHAAAAVDYQLGGGGGGDGLGLERQRLPHFPFLARSNAAVHPPPLMSTAAGVSYPFGDVAAGGLGGDMPANAASVAGSAGLITQMASVKMDDIDNHPPPSAATTTASSPIEFLGLRGSLQFWGGGGGHRGGGDGAGGSAAPGGGGGGWSDLPAFDLSTSGNIL
OsDof7.2	Oryza sativa	OsDof-22	LOC_Os07g32510	LOC_Os07g32510.1		E	MAGAGGAATAAAGGGGGGGVAAGRSGGGGGGGAAAAAGAGAPDPRAEALRCPRCDSANTKFCYYNNYSLSQPRHFCKACKRYWTRGGTLRNVPVGGGCRKNKRSRSGGAAPGGGVGRGGPGGGAAAAVSSAGGGAAGTSPASSLALPQPGSLPSLSSALGLTGGTSLASLLLGSGGSGGDHLGLFQAMQSVVSDAAAFEMHQQHQSQVDHLLGLGYGAAGAQIQAAKPWLHDGGATGGLLDGFYAPLLSGSIVPGLEELQVKAEATTGDHQQKSSAAAAGEQSWDLPTPSSSNVEASIIASDALMAAAAASMNPAVSAAAASTAPSAQSLLYWGNGGIGAAAAAWPDLANCGSSIATLF
OsDof7.3	Oryza sativa	OsDof-23	LOC_Os07g48570	LOC_Os07g48570.1		A	MDDLAAASPPHPPPPPPESHVPPPPQTPEKDSCEDTGDMRISEEKPCTDQELDADQMNSSSFNSSSECENQTPSNDEMTGSESKSEAAQTEGGGSSEEKVLKKPDKILPCPRCNSMDTKFCYYNNYNINQPRHFCKSCQRYWTAGGSMRNLPVGAGRRKSKSSTANYRSILITGSNLAAPAGDAPLYQLSIKGDQTATAVKFAPDSPLCNSMASVLKIGEQSKNAKPTSTAQPRNGETQTCPASGTTSDSPRNEPVNGAVSGHQNGIVGHSGVPPMHPIPCFPGPPFVYPWSPAWNGIPAMAPPVCTAPAEPANSSDNGSTASVQWSMPPVMPVPGYFPVIPSSVWPFISPWPNGAWSSPWIQPNCSVSASSPTSTSTCSDNGSPVLGKHSRDSKPQGD…
OsDof8.1	Oryza sativa	OsDof-24, OsDof25, MNB1A	LOC_Os08g38220	LOC_Os08g38220.1		D	MQEQQPETGRRPAQQFATVDLRRPKGYAAAPATPQPGSAATAAAAAGPAATAAAAAAGEGDPCPRCESRDTKFCYYNNYNTSQPRHFCKCCRRYWTKGGTLRNVPVGGGTRKKSSSSSSSSSSSSAAAAAPAAKRQKTSKKRRVTTPEPLAATTPVLTEAAADSAAKTTTEATSEKKTTTSTTTTTPPAPDTTSEITTELVVPAVEEDSFTDLLQPDSAAVTLGLDFSDYPSITKSLADPDLHFEWPPPAFDMASYWPAGAGFADPDPTAVFLNLP
OsDof9.1	Oryza sativa	OsDof-25	LOC_Os09g29960	LOC_Os09g29960.1		D	MQEAGRRPAPQFAGVDLRRPKGYPAAAQLTPAAEEAAAGVGDPCPRCESRDTKFCYYNNYNTSQPRHFCKSCRRYWTKGGSLRNVPVGGGSRKSSTSSSSAAAAAASSSSSPSSPAKSPKRSKNSKRRRVSPPPPQPVPAPPPPTTADAADVAAPTAPEATTKKAPEDLTAAAATQPAVALGLGVADGGGGGKEHLDTSPFEWPSGCDLGPYWPTGVFADTDPSLFLNLP
OsDof10.1	Oryza sativa	OsDof-26	LOC_Os10g26620	LOC_Os10g26620.1		A	MGECRGGGGGGDGLIKLFGKTIPVQPDAKDVQQHSGSSSSSTESDVQETAAVAVADPSPRSEVVDGESPPQPGGEAASHQQQQKEMKLKKPDKILPCPRCSSMDTKFCYFNNYNVNQPRHFCKHCQRYWTAGGAMRNVPVGAGRRKNKNATAAAHFLHRVRACAAAAAMPAAPHDATNATVLSFGGGGGGHDAPPVTLDLADKMTRLGKEGLVAHARNADAAAACSEVSSNRDDEQIGNTVAKPANGLQQHPPPPHHHHHSAMNGGGIWPYYTSGIAIPIYPAAPAYWGCMIPPPGAWSLPWPATVQSQAISSSSPPTSATPSVSSFTLGKHPREGGDHEARDHHGNGKVWVPKTIRIDNADEVARSSIRSLFAFRGGDKADDNNDDDGTGVHKLATTV…
OsDof10.2	Oryza sativa	OsDof-27	LOC_Os10g35300	LOC_Os10g35300.1		F	MSSPFLGSSSSSASSPLSYLTPPRPPPPPPPLLMGQGYAAAANGGIGGGGVEAVNAAAAPRQGGRHAGHPPLPRPPPRQCPRCGSANTKFCYYNNYSRTQPRYLCKACRRHWTEGGTLRDVPVGGGRKNSKRAAGGGKAGATASTAASAHVVAPAAAPPTSSSFPDLLRQMLMAPATAGGGGGYSIDLTAWQQMAAFAAPPQAATGDVGGAVGAASTAAPDANCGGGGVQYWNGWLQDDMPGLDGSC
OsDof10.2	Oryza sativa	OsDof-27	LOC_Os10g35300	LOC_Os10g35300.2		F	MSSPFLGSSSSSASSPLSYLTPPRPPPPPPPLLMVRHGLARWLTDLDDELMVFDDDLGVQGQGYAAAANGGIGGGGVEAVNAAAAPRQGGRHAGHPPLPRPPPRQCPRCGSANTKFCYYNNYSRTQPRYLCKACRRHWTEGGTLRDVPVGGGRKNSKRAAGGGKAGATASTAASAHVVAPAAAPPTSSSFPDLLRQMLMAPATAGGGGGYSIDLTAWQQMAAFAAPPQAATGDVGGAVGAASTAAPDANCGGGGVQYWNGWLQDDMPGLDGSC
OsDof12.1	Oryza sativa	OsDof-28	LOC_Os12g38200	LOC_Os12g38200.1		G	MVFSSLPIFLDPPNWTQMQQQPLQCLIGGGGSDHHHLMPPPSGLAPLPSAAGAADTAASAPAAAAQQQQPRPAVVSMSERARLARVPLPEPGTLRCPRCDSTNTKFCYFNNYSLSQPRHFCKACRRYWTRGGALRNVPVGGGCRRNTKRSTKKSSSSSSRQGGGAGNAAAAATSSSSTTSTSTTATTSSAAAAAAAAAADVIASMQAGGALLPHHLIGGLPSSAAAAAALEASLEGYHHHHHAHGHQLPFLQPPPFLQQGLHGYHFADGDVAAGAALADGGFPRGVASGLLAQLASVKMEEHGTNNGGGVGGGFVGAHEQYWHGGNGGGGWPAEFLSGFSSSSSGNVL
OsDof12.2	Oryza sativa	OsDof-30	LOC_Os12g39990	LOC_Os12g39990.1		D	MEAPLHQSPVPLLPPPPPPPRVVGVQQQQQQEAVVPPPPAMAAAAGGGGREQCPRCASRDTKFCYYNNYNTAQPRHFCRACRRYWTLGGSLRNVPIGGSTRKRPRPSRPARAAVAAAIAAAAAASASGSQIAAQQQQAPPVVMSQHEAAAAAAAASGGGGGDGLLVSLLGAAPVLEGRLGGGIGVDLLGGEQLGFGAMAMPPAPLLWPARVLEGGDAWKSAAAAAGVSYSPFPALWQELAAAAPVELAGGGGLLRHGGGGAPQLM
PpDof1	Pinus pinaster	–			KC688676.1	C	MVMTSVQICMDSNDWQQQNGMQERGLKSPDDMMSACSRPLLERRPVKQPTDQQALKCPRCDSPNTKFCYYNNYSLSQPRHFCKTCRRYWTRGGALRNVPVGGGCRKNKRTKRGGLDIPGGGLTSSNSANPSSAHDLVTNPFHHTPNGSMYYGLPSSGNEISLAFARIQQAARLGDRSAMANCKNSSDFNLGRSTQSSIPSSHLSALSALKSSQLSALEFPITSGRQDQASEDFCSFLETNPHMPGPININPPLTATTSNLTMFTAPDQNHHGQNNIDSGIHWNRLNDQSRIPLPLMHEGHHPDDTQALTHNFSGEHHHHTISKSKVKTEEPENRLVSEWQIIPGAAASETLFQTTGDNPDYWNGGAWPDLMTSYVGSSSIGPIV
PpDof2	Pinus pinaster	–			KC688677.1	F?	MVLSSVEVCMDPADWTQSFLQNSALKLPEDLMPCPRAPPMMERRIKPQTEQALKCPRCDSTNTKFCYYNNYNLSQPRHFCKTCRRYWTKGGALRNVPVGGGCRKNKRAKRAVDHPVSAQNEASTSAAPGNEVPDRSPFEPPSSKSIYYGGENMNLTGLPFSRIQQDRAALAHCNSSSFLGMSCGTQSASLEPHLSALNTFNSFKSNNPGLDFPSLSTDQNSLFETSQPQLSRAMASALFSMPMAPGLDDPADFQWKLQQQQQKLSFPFGDGQIENGPGSEGHDFLTYEDSSKDDQKPEVVTKLPSSSVKVEEDQNALATDWQVPASEPLFAGDSNSYWNGGSWPDIASYGLSVCPLI
PpDof3	Pinus pinaster	–			KC688678.1	F?	MDSELMIDAMRNLSNNGFATSSMEMLAVMPDQITVEAPPDSSTLFAAPRSGRLAGERRSRPHPSQVLKCPRCDSLNTKFCYYNNYNLSQPRHFCKACRRYWTKGGVLRSVPVGGGCRKNKKTRPRNPDPMKSSSISPAAASSSENSTVTGTPSSSSSNSRVNTPAGDGTAGLYGFSLEVRDASTEQAHCSVTAEECSTVPVPAPYTGLVALDCGSLGTMDQQIHINPELLNSGDFLNSSSCSFGDLIGSSNLAGVTLADLQWKLQQQQKLASLFGEGSNSNNFDTAAAQNGNSYSSHIHSSYSNAAPLHWQTNNNNMDALFEDLYNWGTDTELNWPDQVPILHPSKIG
PpDof4	Pinus pinaster	–			KC688679.1	A	MCKSSVSQACNVDCESETRNFVIKLFGTTISVSASDGKADEFLQEQDACKRPAPPFETESLGERKAKSLKTENILENSLKSQSSCDGGEKSLKSLKFEEFSNGKSLRTENILEKSLKSQSSCDGGEKSLKSLKYEEFSSGKSEKASERAPPKPSKPVACPRCHSSETKFCYFNNYNVNQPRHFCKNCRRYWTAGGTMRNIPVGAGRRKSKHFTAFQLHSGSKSLDLQESEVKSENFEEPVNETRIFSFNDESTSVSSVTGVAGIDMKVPYLEEMDAAISDGFVNSLTVNGFSGAGFSNLMDPGLKIKAISTENSQWIPEIQQNGNSALLADCCVLYGKPMFPNCTQRPDE
PpDof5	Pinus pinaster	–			AM884254.1	B	MNLALAPEMQVSSSSFEGIPDMAVAVQNLGGRRSKPHPTQVQKCPRCDSLNTKFCYYNNYNLSQPRYFCKNCRRYWTKGGALRNVPVGGGCRKNKRSNKRNSDKRPAASSALPASAADNQEAGGASAASSSSSLVNGSDRSSIGFESDCNNTTTSTTTTNTGGATGTPAGVSSGQLFDGMNPINPPPPSLDPQARGALLNSGNNLSSILDPSAYENAQFSCMDPVISSTPDWSRGLSMPWKQQQTLTSLLTDGIRTSLDGFLSQPPPLLEDINSLAEAATRSVFGVKTSAATVPWPSLQEDDNIKAQSLQGLEWQTANGNSSSDAGLLEIQSDLGPWGAGSWPDLGNYGPGSSLP
PpDof6	Pinus pinaster	–			KC688680.1	F?	MMLSPVQVCMDSTDWPQGMMQERGFRPSGEDLLSCSRPMLERRLKPQPEQALKCPRCESTNTKFCYYNNYSLSQPRHFCKTCRRYWTKGGTLRTVPVGGGCRKNKRAKRSVAADQPVFSTQSEPSTSGAPSASALPIGLDHQADLNPATNSSSYFNLAANNTPASTEANLAFARMQQAARQGGRSVLPNCNNSDFLGLSCGSSTQSSFGPQNSLNNLNPISSLTNLSALSALNSLKFSFAGLEDFHGNSNRSDQGSLAVPSEWQLPSETTLFEQAGDSTNYWSGGAWGDLTSYGSSVSPQI
PpDof7	Pinus pinaster	–			KC688681.1	A	MSKDCVVVCLSGNDRIHGHADEKGFDPGFKLFGKTIPVRAAEEIKQEEPVSGQQPGYHKEQSPEGEEEVQQETGSSSEDGKDESMNEGKSGGQKTVLKKPDKLLPCPRCQSMDTKFCYYNNYNVNQPRHFCKNCQRYWTAGGTLRNVPVGAGRRKNKHSVAASTVSSHYRQVISAASDCGLGVRTDDQDSGVDQVMIPCAALPASCVRPLKVAGSRIQVVPVDVLESGASTGTVLNFGSEARNKIQRGGDSDPSIEKSTMESSSGFGKEATAHINQAAPRPQMDPSPNWANGAAGAAFFGGAWSYGWNFPNPAWNAAAAALAPGWPGLSWPMVPGSYFPPPPPPPPAGWGPAPWVSGPWASAAATTASNNPAAADSGSPSLGKRPQSEDGCLWVPKTLR…
PpDof8	Pinus pinaster	–			KC688682.1	A	MVAVNAEIMPKFEGKSAKSLDSTFKLFGRTIAVKNPCDSSSNGIHVDGIPAEAVNSAVSKASETHHHDEKQKQNEDSEKVGKKPTKLVPCPRCESMDTKFCYFNNYNVNQPRHYCRRCQRYWTAGGSLRNVPVGAGRRKNKPCFGINHRQIMDDTETGWNDVQGQASRGNSDKLVKVEPFYPEFEKFREGLNEAATPKEGNSKPQSKIQSQFDDYSHHSTVNLAREKMGKEVLFGSGNQVGAMGWPGNSTHLAKEPGNSTHVANEPGNFTHMAKELESVQKPSCSSEKTQTSATKADSAEPVDDLTSDSNLKSEPKNMSPDGSSSSSSSMNYTGSPWPVYYNGCWGSFPPGVEGSEKNRVPWYTPGTGFFPTGFNWPVPSGVMWGLPWMAGNDNSESKT…
PpDof9	Pinus pinaster	–			KC688683.1	F?	MMKDQEXMGGLEGTADMMDSYPPRQLLDRRLKPQADQEILKCPRCDSTNTKFCYYNNYSLTQPRHFCKTCRRYWTKGGSLRSVPVGGGCRKNSKRNNSNNNNGKRSSGEACSSATGSDQLSPSLAGVSNDCKYYNGDGEELIGINYVNSLRQVDHEAAFAGCSINSGVYGIQANDHQSSQSFQPYHLPTALQSLQGSLILGSDQAPNGFNQAANRGDLGLVQQQAAGTVPYDREAYHPYINMSLDQSDGHSRAPQQHKGNNIIEHPPQGIVYEGGYWNSGVWPDLSAYGLSNINPNSM
PpDof10	Pinus pinaster	–			KC688684.1	A	MKDPGFKLFGKTIPMRDGEKNEGLSGSKLGHENTDNITETPARVAQVSDKDVGKEISPDLGREGPHNSNPEETRSVTVISDCGEDECKKSDEDLEREGGSTAIESDLKSENLEEKEAKASENEEKMLKKPDKLLPCPRCDSLDTKFCYYNNYNVNQPRHFCKNCQRYWTAGGTMRNVPVGAGRRKNKHSTSHYRHMMMADGLATARADAPDAAAHHQVTPNAHSSSSRVLKGSQIQLLPLEVESAGGSILNFGPDFRLCESMSTGLNLADQTVVTRKAFKIKDDEKGPLMRGENRDDTSCESSTTTEKDVASKNFHTIPQMDQGSMVGWPSSVPPQQHYYGGAPWAYGWNFCWGGRSATGCPSGIAYAAESGNTSAGPWNNGTSGAGPPGMWAAGIPWP…
PpDof11	Pinus pinaster	–				E	MVLSSIQVCMDSDWPQSVMHERTLKPLEEMLPACSRPMMEQSGLKPPPPDQPLKCPRCDSANTKFCYYNNYSLSQPRHFCKTCKRYWTRGGTLRNVPVGGGCRKNKRAKRTIDHACAQMNEASTSVNELNINGSAPLGHSHIANSMFYGLPAGSATTHDGIHSLSLATRLADQRALYGNDSEFLRTFFDPRSCNLSPLNGLSSLNALNSFKPTFPGLNFNSNPNRTEALTRAVRDIDVCFFESLPTQISEVPLPVLNSTNCDDLSPYSLSLQEGINNGNTNRYSEANQWRAIEQQKLAEGSDPVQVGLTPFSELENSNNSRNDLNLKVVTSLPSCVKVEGQDNRLNITPEWPVPSEPLFEAASDSAYWNGGVWPELTNYGSSVGSLI
PpDof12	Pinus pinaster	–				A	MSSILEKTCGEDEKGISVQPKCLELPFKIFGATISTPISTEDSPGKYSTNDKLSRAVGDEGASFENSNVGDNYQAKKPNVGRMEADEGSCAGARIKSSSSGTSDRKVSSMIPKKKPDYKSKVLPCPRCDSLETKFCYYNNYNVKQPRHFCKNCQRYWTAGGTLRNVPVGAGRRKNKHNSDINNNRTHEGDCTFRNDDSNILSYAQSLKSYFPIPIPAIQSAFNSSILSFGLDNYNGNFSARRTQVLYNANTNTNPSPLVDEPQSYTIQAILQDNR
